# A novel human model to deconvolve cell-intrinsic phenotypes of genetically dysregulated pathways in lung squamous cell carcinoma

**DOI:** 10.1101/2023.12.13.568969

**Authors:** Julia Ogden, Robert Sellers, Sudhakar Sahoo, Anthony Oojageer, Anshuman Chaturvedi, Caroline Dive, Carlos Lopez-Garcia

**Affiliations:** Cancer Research UK Manchester Institute, Wilmslow Road, M20 4BX, Manchester (United Kingdom); Department of Histopathology, The Christie Hospital, Wilmslow Road, Manchester, M20 4BX (United Kingdom); Cancer Research UK, National Biomarker Centre, Wilmslow Road, M20 4BX, Manchester (United Kingdom); Cancer Research UK Lung Cancer Centre of Excellence, Wilmslow Road, M20 4BX, Manchester (United Kingdom)

## Abstract

Tractable, patient relevant models are needed to investigate cancer progression and heterogeneity. Here, we report an alternative and unique in vitro model of lung squamous cell carcinoma (LUSC) using primary human bronchial epithelial cells (hBECs) from three healthy donors. The co-operation of ubiquitous alterations (*TP53* and *CDKN2A* loss) and components of commonly deregulated pathways including squamous differentiation (*SOX2*), PI3K signalling (*PTEN*) and the oxidative stress response (*KEAP1*) was investigated by generating hBECs harbouring cumulative alterations. Our analyses confirmed that *SOX2*-overexpression initiates early preinvasive LUSC stages, and co-operation with the oxidative stress response and PI3K pathways to drive more aggressive phenotypes, with expansion of cells expressing LUSC biomarkers and invasive properties. This cooperation was consistent with the classical LUSC subtype. Importantly, we connected pathway dysregulation with gene expression changes associated with cell-intrinsic processes and immunomodulation. Our approach constitutes a powerful system to model LUSC and unravel genotype-phenotype causations of clinical relevance.
