## Supplementary Table 1 for "A novel human model to deconvolve cell-intrinsic phenotypes of genetically dysregulated pathways in lung squamous cell carcinoma"

### Sheet: Sheet1
Supplimentary Table 1: hBEC donor information provided by Lonza Biosciences.
Donor number	Donor ID (Lonza)	Batch	Sex	Age (Y)	Ethnicity	Smoking status
Donor 1	36722	18TL290281	male	75	Black	Non-smoker
Donor 2	28910	482214	male	62	Caucasian	Non-smoker
Donor 3	35211	18TL052522	female	66	Black and Hispanic	Non-smoker
