## Supplementary Table 2 for "A novel human model to deconvolve cell-intrinsic phenotypes of genetically dysregulated pathways in lung squamous cell carcinoma"

### Sheet: Sheet1
Supplementary Table 2: Single guide RNAs tested for the generation of CRISPR/Cas9 knockout cells. Guides used for final model generation are hihglighted in yellow.
Name	Target	Exon	Sequence
sgRNA_PTEN3	PTEN	e5	AGAGGCCCTAGATTTCTATG
sgRNA_PTEN4	PTEN	e5	GGTTTGATAAGTTCTAGCTG
sgRNA_PTEN5	PTEN	e5	TGTGCATATTTATTACATCG
sgRNA_PTEN6	PTEN	e5	TTTGAAGACCATAACCCACC
sgRNA_PTEN7	PTEN	e5	ATGTGCATATTTATTACATC
sgRNA_PTEN8	PTEN	e7	AAGATATATTCCTCCAATTC
sgRNA_PTEN9	PTEN	e7	ATTCAGGACCCACACGACGG
sgRNA_PTEN10	PTEN	e7	ACACGACGGGAAGACAAGTT
sgRNA_PTEN11	PTEN	e7	CAATTCAGGACCCACACGAC
sgRNA_PTEN12	PTEN	e7	ACACGACGGGAAGACAAGTT
sgRNA_CDKN2A3	CDKN2A	e2	GCTGCTGCTGCTCCACGGCG
sgRNA_CDKN2A4	CDKN2A	e2	CGCCACTCTCACCCGACCCG
sgRNA_CDKN2A5	CDKN2A	e2	TCGCGATGTCGCACGGTACC
sgRNA_CDKN2A6	CDKN2A	e2	TGGGCCATCGCGATGTCGCA
sgRNA_KEAP13	KEAP13	e3	GGGCCGCCTGATCTACACCG
sgRNA_KEAP14	KEAP14	e3	AGGCTTACAACCCCAGTGA
sgRNA_KEAP15	KEAP15	e3	GCGTGCCCCGTAACCGCATCG
sgRNA_KEAP16	KEAP16	e2	CAGCCAGATCCCAGGCCTAG
sgRNA_TP53	TP53	e4	GGATGATTTGATGCTGTCCC
